# A configurable model of the synaptic proteome reveals the molecular mechanisms of disease co-morbidity

**DOI:** 10.1101/2020.10.27.356899

**Authors:** Oksana Sorokina, Colin Mclean, Mike DR Croning, Katharina F Heil, Emilia Wysocka, Xin He, David Sterratt, Seth GN Grant, T Ian Simpson, J Douglas Armstrong

## Abstract

Synapses contain highly complex proteomes which control synaptic transmission, cognition and behaviour. Genes encoding synaptic proteins are associated with neuronal disorders many of which show clinical co-morbidity. Our hypothesis is that there is mechanistic overlap that is emergent from the network properties of the molecular complex. To test this requires a detailed and comprehensive molecular network model.

We integrated 57 published synaptic proteomic datasets obtained between 2000 and 2019 that describe over 7000 proteins. The complexity of the postsynaptic proteome is reaching an asymptote with a core set of ~3000 proteins, with less data on the presynaptic terminal, where each new study reveals new components in its landscape. To complete the network, we added direct protein-protein interaction data and functional metadata including disease association.

The resulting amalgamated molecular interaction network model is embedded into a SQLite database. The database is highly flexible allowing the widest range of queries to derive custom network models based on meta-data including species, disease association, synaptic compartment, brain region, and method of extraction.

This network model enables us to perform in-depth analyses that dissect molecular pathways of multiple diseases revealing shared and unique protein components. We can clearly identify common and unique molecular profiles for co-morbid neurological disorders such as Schizophrenia and Bipolar Disorder and even disease comorbidities which span biological systems such as the intersection of Alzheimer’s Disease with Hypertension.
