## Supplemental Table 1 for "A configurable model of the synaptic proteome reveals the molecular mechanisms of disease co-morbidity"

### Sheet: Sheet1
N	Name	Annotated	Short description	Count	Species	PubMed	Year	shotgun	Brain region	Method	Description
1	HUSI_2000	OS	PSD (NMDAR multiprotein complexes (NRC) )	77	mouse	10862698	2000	YES	forebrain	LC–MS/MS + immunoblotting	NMDAR multiprotein complexes (NRC)
2	WALIKONIS_2000	MC	PSD	29	rat	10818142	2000	YES	forebrain	MALDI-TOF-MS and SDS-PAGE	Forebrain PSD
3	PENG_2004	MC	PSD	327	rat	15020595	2004	YES	forebrain	liquid chromatography and LC-MS/MS	Forebrain PSD
4	SATOH_2002	MC	PSD	45	mouse	11895482	2002	YES	forebrain	2D LC/MS/MS	Forebrain PSD
5	YOSHIMURA_2004	MC	PSD	436	rat	14720225	2004	YES	forebrain	2000	Forebrain PSD
6	FARR_2004	OS&CM	MGLUR5	73	rat	15447677	2004	NO	whole brain	co IP	mGluR5 interacting complex (co IP)
7	JORDAN_2004	MC	PSD	393	mouse and rat	15169875	2004	YES	whole brain	nanoflow HPLC and LC-MS/MS	Brain PSD
8	LI_2004	MC	PSD	139	rat	14532281	2004	YES	forebrain	2D gel/ICAT and matrix-assisted laser desorption ionization–time of flight, LC–MS/MS	Brain PSD
9	TRINIDAD_2005	MC	PSD	236	mouse	15748150	2005	YES	whole brain (excluding the cerebellum and brain stem)	Nano-LC–ESI–QTOF MS/MS	Forebrain PSD
10	CHENG_2006	MC	CHENG	289	rat	16507876	2006	YES	forebrain and cerebellum	LC-MS/MS	43 proteins exhibiting statistically significant abundance change between forebrain and cerebellum; utilized absolute quantification strategy to measure molar abundance of 32 key PSD proteins in forebrain and cerebellum.
11	COLLINS_2006	MC & OS	PSD	620	mouse	16635246	2006	NO	forebrain	1D SDS–PAGE and LC–MS/MS	G2C PSD data set
		OS	MASC/NR2B	170	mouse	16635246	2006		forebrain	immunoprecipitation with antibody against NR2B, SDS-PAGE, LC-MS/MS	immuno -purification for NR2B
		OS	MASC/NR1	100	mouse	16635246	2006		forebrain	immunoprecipitation with antibody against NR2B, SDS-PAGE, LC-MS/MS	immuno -purification for NR1
		MC	NRC-MASC	186	mousse	16635246	2006		forebrain	LC-MS/MS	NRC/MASC complex = total from NR1 + NR2B above
		MC	AMPA	9	mouse	16635246	2006		forebrain	immunoprecipitation with antibody against Gria2, SDS-PAGE, LC-MS/MS	immuno -purification for GRIA2
		MC	PSD-CONSENSUS	466	unknown	16635246	2006		forebrain and whole brain	annotation/literature	Consensus PSD calculated by Collins et al, more than 2 mentionings in 6 published proteomic studies and 119 individual papers
12	DOSEMECI_2006	MC	PSD	114	rat	16332460	2006	YES	hippocampus	2D LC/MS/MS	PSD from hippocampal slices
13	DOSEMECI_2007	MC	PSD	488	rat	17623647	2007	YES	cerebral cortex	LC-MS/MS	Cortex PSD
		OS&CM	PSD	276	rat	17623647	2007		cerebral cortex	LC-MS/MS, IP with PSD95	PSD95 protein complex
14	TRINIDAD_2008	MC	PSD	2158	mouse	18056256	2008	YES	cortex, midbrain, cerebellum, and hippocampus	Nano-LC–ESI–QTOF MS/MS	PSD relative quantification of expression and phosphorylation status from: cortex, hippocampus, midbrain, cerebellum
15	SELIMI_2009	MC	PSD	63	mouse	19402746	2009	YES	cerebellum	1-D SDS-PAGE, matrix-assisted laser desorption/ionization (MALDI) quadrupole/time-of-flight (QqTOF) MS and MALDI ion trap (MALDI-IT) tandem MS (MS/MS)	PSD from parallel fiber/purkinje cell synapse
16	FERNANDEZ_2009	MC	TAP-PSD-95-CORE	113	mouse	19455133	2009	NO	forebrain	TAP tag, LC-MS/MS	TAP-PSD-95 pull-down core list
		MC	TAP-PSD-95-FULL	294	mouse	19455133	2009	NO	forebrain	TAP tag, LC-MS/MS	TAP-PSD-95 pull-down full list
17	BAYES_2011	MC	CONSENSUS PSD	741	human	21170055	2010	YES	cortex	LC–MS/MS	Human neocortex (hPSD) biopsy PSD consensus
		MC	FULL PSD	1443	human	21170055	2010		cortex	LC–MS/MS	Human neocortex (hPSD) biopsy PSD full list
18	BAYES_2012	MC	CONSENSUS PSD	983	mouse	23071613	2012	YES	cortex	LC–MS/MS	Cortex PSD consensus
		MC	FULL PSD	1552	mouse	23071613	2012		cortex	LC–MS/MS	Cortex PSD full list
19	SCHWENK_2013	MC	AMPA	34	unknown	22632720	2013	NO	whole brain	multiepitope and target knockout-controlled affinity purifications (ME-APs), blue native polyacrylamide gel electrophoresis (BN-PAGE) and nano-LC MS/MS	AMPA receptor complex
20	DISTLER_2014	OS&CM	TOTAL	4558	mouse	25211037	2014	YES	hippocampus	LS/MS-MS with DMSE, ISOQuant (This approach utilizes ion mobility drift time-specific collision-energy profiles to enhance precursor fragmentation efficiency over current MS(E) and high-definition (HD) MS(E) data-independent acquisition techniques PMID: 24336358)	totareference proteome of crude synaptosomes, synaptic junctions, and PSD derived from mouse hippocampus including TOP3-based absolute quantification values for identified proteins; 2102 protein groups were identified in highly purified PSD in at least two biological replicatesl
		OS&CM	P2	4417	mouse	25211037	2014		hippocampus	LS/MS-MS with DMSE, ISOQuant	purified synaptosome
		OS&CM	SJ	4025	mouse	25211037	2014		hippocampus	LS/MS-MS with DMSE, ISOQuant	synaptic junctions
		OS&CM	PSDI	3558	mouse	25211037	2014		hippocampus	"one Triton" LS/MS-MS with DMSE, ISOQuant	crude PSD
		OS&CM	PSDII	2102	mouse	25211037	2014		hippocampus	"two Triton" LS/MS-MS with DMSE, ISOQuant	"pure PSD"
21	BAYES_2014	OS&CM	PSD	1134	human	25429717	2014	YES	frontal cortex	SDS-PAGE and nanoLC-MS/MS	PSD (post-mortem neocortex samples and biopsy tissue)
		OS&CM	MASC	289	human	25429717	2014		frontal cortex	SDS-PAGE and nanoLC-MS/MS	MASC (post mortem neocortex samples and biopsy tissue)
22	FRANK_2015	OS	NMDA	145	mouse	27117477	2015	NO	forebrain	TAP- BNP-MS	Samples were purified in triplicate from WT (control), TAP-GluN1 and PSD95-TAP knock-in mice and separated by BNP
23	UEZU_2016	OS	PSD	928	mouse	27609886	2016	NO	cortex & hippocamus	in vivo affinity purification approach BioID (iBioID) + streptavidin-based affinity purification and mass spectrometry (MS)	pilot iPSD: BirA, PSD95-BirA, gephyrin- BirA
		OS	PSD95 (ePSD)	121	mouse	27609886	2016		cortex	DLG4-BirA	ePSD
		OS	iPSD	181	mouse	27609886	2016		cortex	collybistin(Arhgef9)n-BirA and InSyn1-(BirA) & gephyin -BirA	iPSD
		OS	iPSD	86	mouse	27609886	2016			InSyn1-coIP, LS-MS	frontal cortex and hippocampus of C57BL/6mice, InSyn1 pulldown
24	FOCKING_2016	OS	PSD	2021	human	27898073	2016	YES	whole brain	Unbiased shotgun proteomics incorporating label-free quantitation	PSD in bipolar disorder
25	LI_2016	OS	PSD	1602	mouse	27507650	2016	YES	hippocampus CA1	HPLC-MS/MS	LTP stimuated PSD proteins frommouse hippocampus CA1 region
26	FERNANDEZ_2017	OS&CM	PSD	107	mouse	29045836	2017		forebrain	tandem affinity purification (TAP) tag , HPLC-MS/MS	ARC complex
27	ROY_2017	OS	PSD	1213	human	29203896	2017	YES	frontal, parietal, temporal and occipital lobes of the neocortex, focusing on 12 BAs	HPLC-MS/MS	PSD across 12 brain regions
28	LI_2017	OS	PS	993	mouse	28671696	2017	YES	hippocampus CA1	HPLC-MS/MS	DLG4, DLGAP1, SHANK3, TNIK interactors
29	ROY_2018	OS	PSD	1071	mouse	30071621	2018	YES	frontal, medial and caudal cortex, right caudate putamen, right hippocampus, whole hypothalamus, and cerebellum (right half)	LC–MS/MS	PSD from 7 brain regions
30	WILSON_2019	OS&CM	PSD	2134	mouse	30986977	2019	YES	Cortex	targeted, high-mass-accuracy quantitative LC–MS/MS; data-independent analysis (DIA); the PRM assay, heavy labeled peptides were synthesized and used as internal standards for accurate protein quantitation.
TOTAL	30 published studies for PSD			5568 unique genes (5537 unique Entrez human genes and 5515 unique mouse Entrez IDs)
1	COUGHENOUR_2004	OS&CM	SYNAPTIC VESICLE (PRESYNAPTIC)	36	rat	15378707	2004	YES	forebrain	1) IEF/SDS-PAGE for resolution of soluble proteins; 2) Benzyl hexadecyl ammonium chloride/SDS-PAGE (16-BAC/SDS-PAGE) for resolutionof integral membrane proteins + MS/MS
2	BLONDEAU_2004	OS&CM	CLATHRIN COTED VESICLES (CCV)	209	rat	15007177	2004	YES	whole brain	1D SDS/PAGE + MS/MS	brain CCV
3	PHILLIPS_2005	OS&CM	PRESYNAPTIC PARTICLE FRACTION (PPF)	110 (50 unique and 60 common to PSD)	rat	16047384	2005	YES	cortex	multidimensional protein identification technology (MudPIT, Washburn et al., 2001)	PPF consists of presynaptic proteins not connected to the actin‐based synaptic framework; its insolubility in pH 6 and solubility in pH 8 buffered detergent suggests that clathrin might be an anchorage scaffold for many proteins in the PPF.
4	MORCIANO_2005	OS&CM	SYNAPTIC VESICLE and PLASMA MEMBRANE (PRESYNAPTIC)	153/85	rat	16269012	2005	YES	whole brain	Co-IP with SV2 to isolate SVs, MALDI-TOF-MS and 2D BAC/SDS–PAG	Synaptic vesicle proteins from nerve terminal proteome
5	BURRE_2006	OS&CM	SYNAPTIC VESICLE (PRESYNAPTIC)	165	rat	17080482	2006	YES	whole brain	1-D SDS-PAGE & nano-LC ESI-MS/MS, or 2-D SDS-PAGE & (BAC)/SDS-PAGE, or SDS (dSDS)-PAGE & MALDI-TOF-MS	Synaptic vesicle proteins
6	TAKAMORI_2006	OS&CM	SYNAPTIC VESICLE (PRESYNAPTIC)	410	rat	17110340	2006	YES	cerebral cortex	MS & 16-BAC/SDS-PAGE & 1D SDS-PAGE	Protein and lipid composition of synaptic vesicles
7	KHANNA_2007	OS&CM	PRESYNAPTIC TERMINAL	104(40)	rat	17562281	2007	NO	whole brain	IP + MS/MS	N type calcium channel (CaV2.2/CACNA1B) binding partners
8	MORCIANO_2009	OS&CM	SYNAPTIC VESICLE (PRESYNAPTIC)	369	rat	19187093	2009	YES	whole brain	IP with SV2 to fractionate the active zone with SVs, MALDI-TOF-MS, nanoLC ESI MS/MS and 2D BAC/SDS–PAGE	Using a monoclonal antibody against synaptic vesicle protein 2 we immunopurified a presynaptic compartment containing the active zone with synaptic vesicles docked to the presynaptic plasma membrane as well as elements of the presynaptic cytomatrix
9	ABUL_HUSN_2009	OS&CM	PRESYNAPTIC (PRE) nerve terminal	138 (hyp) and 121 (striata)	mouse	19562802	2009	YES	hippocampus and striatum	Capillary-HPLC-MS/MS	Hippocampus and striatum Presynaptic proteome
10	ABUL_HUSN_2011	OS&CM	PRESYNAPTIC (PRE)	145	rat	22043286	2011	YES	striatum	MS/MS	Striatum ofcaline and morphine treated mice
11	GORINI_2010	OS&CM	SYNAPTIC VESICLE (PRESYNAPTIC)	57/49	mouse	20114047	2010	NO	cortex	CO-IP, MALDI-TOF-MS and MASCOT	Presynaptic vesicle recycling: We used co-immunoprecipitation followed by mass spectrometry or western blotting to investigate the synaptic protein network for the candidate proteins BKCa, dynamin-1, SNAP-25, syntaxin-1A, and VAMP-2
12	GRONBORG_2010	OS&CM	SYNAPTIC VESICLE (PRESYNAPTIC)	618	rat	20053882	2010	YES	cerebral cortex	ICAT SCX, iTRAQ	Synaptic vesicle proteome (glutamargetic and GABA synapses)
13	BOYKEN_2013	OS&CM	PRESYNAPTIC VESICLE	414	rat	23622064	2013	YES	cerebral cortex	LS/MS-MS, iTRAQ	Synaptic vesicle docking and endocytosis
14	WILHELM_2014	OS&CM	SYNAPTIC VESICLE (PRESYNAPTIC)	1169/1159	rat	24876496	2014	YES	cortex and cerebellum	quantitative immunoblotting and LS/MS-MS	Synaptic vesicle cycle proteins from synaptic buttons, synaptosome compartmentalised
15	BRINKMALM_2014	OS&CM	PRESYNAPTIC	68	mouse	24973420	2014	NO	hippocampus	IP with SNAP 25 and LC-MS/MS)	Presynaptic (SNARE complex)in AD
16	WEiNGARTEN_2014	OS&CM	SYNAPTIC VESICLE (PRESYNAPTIC)	482	mouse	24534009	2014	YES	whole brain	CoIP with SV2, SDS–PAGE and LC–MS/MS	Presynaptic active zone
17	KOKOTOS_2018	OS&CM	PRESYNAPTIC (ADBE)	983	rat	30301801	2018	YES	Primary cultures of cerebellar granule neurons (CGNs)	Enriched bulk endosomes (two methods) followed by LC-MS/MS analysis.	Primary cultures of cerebellar granule neurons (CGNs), Activity-dependent bulk endocytosis (ADBE)
TOTAL	17 published studies for presynaptic proteome			2315 unique genes (2235 Human ID, 2230 Entrez mouse ID)
1	FILIOU_2010	OS&CM	SYNAPTOSOME	2980	mouse	20309889	2010	YES	whole brain	Isoelectric focusing (IEF) and MS	Synaptosome and phosphoproteome
2	DAHlHAUS_2011	OS&CM	SYNAPTOSOME	673	mouse	21398567	2011	YES	visual cortex	MALDI-MS and iTRAQ	Synaptic proteome from mouse visual cortex
3	COCHEN_2013	OS&CM	SYNAPTOSOME	2668	rat	23658807	2013	YES	cortical neurons primary culture	Stable Isotope Labeling with Amino acids in Cell culture (SILAC), mass spectrometry (MS), Fluorescent Non-Canonical Amino acid Tagging (FUNCAT)	Synaptic protein turnover rates
4	BIESEMANN_2014	OS&CM	SYNAPTOSOME	163	mouse	24413018	2014	YES	forebrain	Fluorescence Activated Synaptosome Sorting (FASS), LS/MS-MS, Mascot	VGLUT1VENUS knock-in mice, glutamargetic synaptosomes
5	CHANG_2015	OS&CM	SYNAPTOSOME	2077	human	25958317	2015	YES	hippocampus and motor cortex	SCX fractionation with SWATH analysis	Synaptic proteome from hyppocampus and motor cortex in autopsy brain for Alzheimer's disease and control
6	LIU_2014	OS&CM	Kinesin complexes (Kif5c and Kif3a)	1388	mouse	25352669	2014	NO	hippocampus and prefrontal cortex	co-IP +iD SDS-PAGE + LS-MS	Kif5C kinesin complex from hippocampus and prefrontal cortex (PFC) and the Kif3A kinesin complex from hippocampus
7	DISTLER_2014	OS&CM	P2	4417	mouse	25211037	2014	YES	hippocampus	LS/MS-MS with DMSE, ISOQuant	purified synaptosome
		OS&CM	SJ	4025	mouse	25211037	2014	YES	hippocampus	LS/MS-MS with DMSE, ISOQuant	synaptic junctions
8	KOHANSAL-NODEHI_2016	OS&CM	SYNAPTIC MEMBRANE	4961	rat	27115346	2016	YES	cerebral cortex and cerebellum	LS/MS-MS with DMSE, MAXQuant	presynaptic phosphoproteome from brain cortex
9	GONZALEZ-LOZANO_2016	OS&CM	SYNAPTOSOME	1560	mouse	27748445	2016	YES	cortex	iTRAQ labeling, LS/MS-MS	cortical synaptic membrane proteome of juvenile postnatal days 9 (P9), P15, P21, P27, adolescent (P35) and different adult ages P70, P140 and P280 of C57Bl6/J mice.
10	ALFIERI_2017	OS&CM	p140CAP (SYNAPTOSOME)	351	mouse	28713243	2017	NO	telencephalon	Co IP	p140 complex
11	HEO_2018	OS&CM	SYNAPTOSOME	2272	mouse	29610302	2018	YES	cortex and hippocampus	Metabolic labeling of mice with heavy isotope (SILAM), SDS/PAGE, MS/MS	Synaptososme protein turnover
TOTAL	11 published studies for whole synaptosome			6888 unique genes(6862 Entrez mouse IDs, 6745 Entrez human IDs)
			UNION OF SETS:	7814 unique genes , with 7684 unique human Entrez Ids and 7677 unique mouse Entrez IDs from published data only
