## Supplemental Table 6 for "A configurable model of the synaptic proteome reveals the molecular mechanisms of disease co-morbidity"

### Sheet: Legend
Description:
For each disease, we calculate its mean shortest distance (ds) on the interactome
using its gene-disease association (GDAs) data: the mean_ds can be viewed as the diameter of the disease
on the interactome. For each disease on each interactome, we compare its ds distibution, to the
randomised ds distribution (1000 random iterations) using the Mann-Whitney-U test (Menche, J et al. Science, 2015).
(Menche, J et al. Science, 2015) Menche, J. et al. Uncovering disease-disease relationships through the incomplete interactome. Science, 347, (6224):1257601 (2015).
Model	Description
full Randomised	For a given disease on its PPI network, each of its N gene-disease associations is randomised across the entire network.
Diseases have been grouped according to their parent HDO terms
Key	HDO:ID	Description
CNSDis	DOID:331	Central Nerous System Diseses; this includes common neurodegenerative disorders (AD,PD,HD, MS, Epi and FTD).
MHDis	DOID:150	Mental Health Diseases; this includes common neurodevelopmental and neuropsychiatric disorders (SCH,BD,ID,ASD and AUT).
Disease Pairs involving Epilepsy more signifiacnt in presynaptic
Key

### Sheet: Presynaptic Disease Pairs
CNSdis_CNSdis
HDO.ID	Disease.long	Disease	N	HDO.ID.1	Disease.long.1	Disease.1	N.1	sAB	Separated	Overlap	zScore	pvalue	Separation.Overlap.than.chance	Bonferroni	q.value
DOID:10652	Alzheimer's_disease	AD	244	DOID:1826	Epilepsy_syndrome	Epi	125	-0.367096	.	YES	-3.57973	0.000343953	Smaller	*	0.00243894
DOID:10652	Alzheimer's_disease	AD	244	DOID:12858	Huntington's_disease	HD	40	-0.015721	.	YES	-1.85891	0.0630404	Smaller	.	0.189121
DOID:10652	Alzheimer's_disease	AD	244	DOID:14330	Parkinson's_disease	PD	102	-0.348964	.	YES	-3.82308	0.000131796	Smaller	*	0.00114223
DOID:10652	Alzheimer's_disease	AD	244	DOID:9255	Frontotemporal_dementia	FTD	71	-0.0910871	.	YES	-1.14194	0.253481	Smaller	.	0.494288
DOID:10652	Alzheimer's_disease	AD	244	DOID:2377	Multiple_Sclerosis	MS	86	-0.295364	.	YES	-3.51236	0.000444147	Smaller	*	0.00288695
DOID:1826	Epilepsy_syndrome	Epi	125	DOID:12858	Huntington's_disease	HD	40	-0.192045	.	YES	-2.20635	0.0273593	Smaller	.	0.0927839
DOID:1826	Epilepsy_syndrome	Epi	125	DOID:14330	Parkinson's_disease	PD	102	-0.312844	.	YES	-2.32325	0.0201657	Smaller	.	0.0749011
DOID:1826	Epilepsy_syndrome	Epi	125	DOID:9255	Frontotemporal_dementia	FTD	71	-0.183343	.	YES	-1.12422	0.26092	Smaller	.	0.496384
DOID:1826	Epilepsy_syndrome	Epi	125	DOID:2377	Multiple_Sclerosis	MS	86	-0.392753	.	YES	-3.46309	0.000534014	Smaller	*	0.00297522
DOID:12858	Huntington's_disease	HD	40	DOID:14330	Parkinson's_disease	PD	102	-0.186437	.	YES	-1.76447	0.0776532	Smaller	.	0.20886
DOID:12858	Huntington's_disease	HD	40	DOID:9255	Frontotemporal_dementia	FTD	71	-0.123187	.	YES	-0.709488	0.478022	Smaller	.	0.777931
DOID:12858	Huntington's_disease	HD	40	DOID:2377	Multiple_Sclerosis	MS	86	-0.236633	.	YES	-2.00421	0.0450472	Smaller	.	0.146403
DOID:14330	Parkinson's_disease	PD	102	DOID:9255	Frontotemporal_dementia	FTD	71	-0.150655	.	YES	-0.593459	0.552874	Smaller	.	0.842555
DOID:14330	Parkinson's_disease	PD	102	DOID:2377	Multiple_Sclerosis	MS	86	-0.356897	.	YES	-2.88654	0.00389498	Smaller	.	0.0168782
DOID:9255	Frontotemporal_dementia	FTD	71	DOID:2377	Multiple_Sclerosis	MS	86	-0.114062	.	YES	-0.141382	0.887568	Smaller	.	1
CNSdis_MHdis
HDO.ID	Disease.long	Disease	N	HDO.ID.1	Disease.long.1	Disease.1	N.1	sAB	Separated	Overlap	zScore	pvalue	Separation.Overlap.than.chance	Bonferroni	q.value
DOID:10652	Alzheimer's_disease	AD	244	DOID:3312	Bipolar_disorder	BD	119	-0.274205	.	YES	-2.22036	0.0263942	Smaller	.	0.0927839
DOID:10652	Alzheimer's_disease	AD	244	DOID:12849	Autistic_disorder	AUT	86	-0.176266	.	YES	-1.76452	0.0776451	Smaller	.	0.20886
DOID:10652	Alzheimer's_disease	AD	244	DOID:5419	Schizophrenia	SCH	336	-0.468827	.	YES	-4.20124	2.65452e-05	Smaller	**	0.000345087
DOID:10652	Alzheimer's_disease	AD	244	DOID:0060041	Autism_Spectrum_Disorder	ASD	87	-0.181321	.	YES	-1.77679	0.075602	Smaller	.	0.20886
DOID:10652	Alzheimer's_disease	AD	244	DOID:1059	Intellectual_Disability	ID	94	-0.108855	.	YES	-0.434253	0.664105	Smaller	.	0.893106
DOID:1826	Epilepsy_syndrome	Epi	125	DOID:1059	Intellectual_Disability	ID	94	-0.252448	.	YES	-1.63078	0.102936	Smaller	.	0.259001
DOID:3312	Bipolar_disorder	BD	119	DOID:1826	Epilepsy_syndrome	Epi	125	-0.356537	.	YES	-2.83102	0.00463991	Smaller	.	0.0190481
DOID:3312	Bipolar_disorder	BD	119	DOID:12858	Huntington's_disease	HD	40	-0.0259678	.	YES	-0.385902	0.699569	Smaller	.	0.90944
DOID:3312	Bipolar_disorder	BD	119	DOID:14330	Parkinson's_disease	PD	102	-0.178949	.	YES	-0.570234	0.568519	Smaller	.	0.842555
DOID:3312	Bipolar_disorder	BD	119	DOID:9255	Frontotemporal_dementia	FTD	71	-0.0268098	.	YES	0.779555	0.435653	larger	.	0.755131
DOID:3312	Bipolar_disorder	BD	119	DOID:2377	Multiple_Sclerosis	MS	86	-0.157951	.	YES	-0.493588	0.621597	Smaller	.	0.881538
DOID:12849	Autistic_disorder	AUT	86	DOID:1826	Epilepsy_syndrome	Epi	125	-0.45734	.	YES	-4.37625	1.20739e-05	Smaller	***	0.000203028
DOID:12849	Autistic_disorder	AUT	86	DOID:12858	Huntington's_disease	HD	40	-0.186799	.	YES	-1.5217	0.128085	Smaller	.	0.293842
DOID:12849	Autistic_disorder	AUT	86	DOID:14330	Parkinson's_disease	PD	102	-0.221197	.	YES	-1.25477	0.209561	Smaller	.	0.430151
DOID:12849	Autistic_disorder	AUT	86	DOID:9255	Frontotemporal_dementia	FTD	71	-0.0733272	.	YES	0.305353	0.760097	larger	.	0.956251
DOID:12849	Autistic_disorder	AUT	86	DOID:2377	Multiple_Sclerosis	MS	86	-0.244186	.	YES	-1.52259	0.127861	Smaller	.	0.293842
DOID:5419	Schizophrenia	SCH	336	DOID:1826	Epilepsy_syndrome	Epi	125	-0.369396	.	YES	-4.50638	6.59423e-06	Smaller	***	0.00017145
DOID:5419	Schizophrenia	SCH	336	DOID:12858	Huntington's_disease	HD	40	0.132326	YES	.	-0.996503	0.319006	Smaller	.	0.567107
DOID:5419	Schizophrenia	SCH	336	DOID:14330	Parkinson's_disease	PD	102	-0.08303	.	YES	-0.45826	0.646765	Smaller	.	0.893106
DOID:5419	Schizophrenia	SCH	336	DOID:9255	Frontotemporal_dementia	FTD	71	0.097236	YES	.	0.708352	0.478727	larger	.	0.777931
DOID:5419	Schizophrenia	SCH	336	DOID:2377	Multiple_Sclerosis	MS	86	-0.114121	.	YES	-1.6883	0.0913531	Smaller	.	0.237518
DOID:0060041	Autism_Spectrum_Disorder	ASD	87	DOID:1826	Epilepsy_syndrome	Epi	125	-0.46105	.	YES	-4.35986	1.30146e-05	Smaller	**	0.000203028
DOID:0060041	Autism_Spectrum_Disorder	ASD	87	DOID:12858	Huntington's_disease	HD	40	-0.190111	.	YES	-1.56979	0.116465	Smaller	.	0.283882
DOID:0060041	Autism_Spectrum_Disorder	ASD	87	DOID:14330	Parkinson's_disease	PD	102	-0.225329	.	YES	-1.29902	0.193936	Smaller	.	0.408838
DOID:0060041	Autism_Spectrum_Disorder	ASD	87	DOID:9255	Frontotemporal_dementia	FTD	71	-0.0719738	.	YES	0.35254	0.724433	larger	.	0.926324
DOID:0060041	Autism_Spectrum_Disorder	ASD	87	DOID:2377	Multiple_Sclerosis	MS	86	-0.242198	.	YES	-1.47685	0.139715	Smaller	.	0.311364
DOID:1059	Intellectual_Disability	ID	94	DOID:12858	Huntington's_disease	HD	40	-0.0700341	.	YES	-0.496173	0.619773	Smaller	.	0.881538
DOID:1059	Intellectual_Disability	ID	94	DOID:14330	Parkinson's_disease	PD	102	-0.0307251	.	YES	1.14746	0.251192	larger	.	0.494288
DOID:1059	Intellectual_Disability	ID	94	DOID:9255	Frontotemporal_dementia	FTD	71	-0.10662	.	YES	-0.0698719	0.944296	Smaller	.	1
DOID:1059	Intellectual_Disability	ID	94	DOID:2377	Multiple_Sclerosis	MS	86	-0.0557012	.	YES	0.71909	0.472085	larger	.	0.777931
MHdis_MHdis
HDO.ID	Disease.long	Disease	N	HDO.ID.1	Disease.long.1	Disease.1	N.1	sAB	Separated	Overlap	zScore	pvalue	Separation.Overlap.than.chance	Bonferroni	q.value
DOID:3312	Bipolar_disorder	BD	119	DOID:12849	Autistic_disorder	AUT	86	-0.436341	.	YES	-3.96323	7.39422e-05	Smaller	**	0.000720936
DOID:3312	Bipolar_disorder	BD	119	DOID:5419	Schizophrenia	SCH	336	-0.473587	.	YES	-6.46724	9.98101e-11	Smaller	***	3.8926e-09
DOID:3312	Bipolar_disorder	BD	119	DOID:0060041	Autism_Spectrum_Disorder	ASD	87	-0.440059	.	YES	-4.02884	5.60525e-05	Smaller	**	0.000624585
DOID:3312	Bipolar_disorder	BD	119	DOID:1059	Intellectual_Disability	ID	94	-0.0941702	.	YES	0.406807	0.68415	larger	.	0.904469
DOID:12849	Autistic_disorder	AUT	86	DOID:5419	Schizophrenia	SCH	336	-0.221362	.	YES	-3.42669	0.000610981	Smaller	*	0.0031771
DOID:12849	Autistic_disorder	AUT	86	DOID:0060041	Autism_Spectrum_Disorder	ASD	87	-1.81499	.	YES	-19.8609	8.87904e-88	Smaller	***	6.92565e-86
DOID:12849	Autistic_disorder	AUT	86	DOID:1059	Intellectual_Disability	ID	94	-0.393169	.	YES	-3.32225	0.000892943	Smaller	.	0.0043531
DOID:5419	Schizophrenia	SCH	336	DOID:0060041	Autism_Spectrum_Disorder	ASD	87	-0.226605	.	YES	-3.4702	0.000520077	Smaller	*	0.00297522
DOID:5419	Schizophrenia	SCH	336	DOID:1059	Intellectual_Disability	ID	94	-0.0661087	.	YES	-0.564366	0.572505	Smaller	.	0.842555
DOID:0060041	Autism_Spectrum_Disorder	ASD	87	DOID:1059	Intellectual_Disability	ID	94	-0.391416	.	YES	-3.25801	0.00112198	Smaller	.	0.00514789

### Sheet: PSP Disease Pairs
CNSdis_CNSdis
HDO.ID	Disease.long	Disease	N	HDO.ID.1	Disease.long.1	Disease.1	N.1	sAB	Separated	Overlap	zScore	pvalue	Separation.Overlap.than.chance	Bonferroni	q.value
DOID:10652	Alzheimer's_disease	AD	489	DOID:1826	Epilepsy_syndrome	Epi	260	-0.249777	.	YES	-4.18	2.91515e-05	Smaller	**	0.000162416
DOID:10652	Alzheimer's_disease	AD	489	DOID:12858	Huntington's_disease	HD	79	0.108973	YES	.	-0.289133	0.772479	Smaller	.	0.957261
DOID:10652	Alzheimer's_disease	AD	489	DOID:14330	Parkinson's_disease	PD	211	-0.231186	.	YES	-4.43811	9.0751e-06	Smaller	***	6.7422e-05
DOID:10652	Alzheimer's_disease	AD	489	DOID:9255	Frontotemporal_dementia	FTD	115	-0.0275726	.	YES	-1.76019	0.0783764	Smaller	.	0.185253
DOID:10652	Alzheimer's_disease	AD	489	DOID:2377	Multiple_Sclerosis	MS	184	-0.207089	.	YES	-4.34475	1.39434e-05	Smaller	**	9.06321e-05
DOID:1826	Epilepsy_syndrome	Epi	260	DOID:12858	Huntington's_disease	HD	79	0.0498016	YES	.	0.349526	0.726694	larger	.	0.929215
DOID:1826	Epilepsy_syndrome	Epi	260	DOID:14330	Parkinson's_disease	PD	211	-0.135741	.	YES	-1.04139	0.297695	Smaller	.	0.494047
DOID:1826	Epilepsy_syndrome	Epi	260	DOID:9255	Frontotemporal_dementia	FTD	115	-0.000215162	.	YES	0.523895	0.600352	larger	.	0.845635
DOID:1826	Epilepsy_syndrome	Epi	260	DOID:2377	Multiple_Sclerosis	MS	184	-0.201157	.	YES	-2.73287	0.00627852	Smaller	.	0.0222602
DOID:12858	Huntington's_disease	HD	79	DOID:14330	Parkinson's_disease	PD	211	-0.109188	.	YES	-2.09972	0.0357533	Smaller	.	0.103287
DOID:12858	Huntington's_disease	HD	79	DOID:9255	Frontotemporal_dementia	FTD	115	-0.0607209	.	YES	-0.41816	0.67583	Smaller	.	0.924821
DOID:12858	Huntington's_disease	HD	79	DOID:2377	Multiple_Sclerosis	MS	184	-0.0482454	.	YES	-0.751008	0.452648	Smaller	.	0.678972
DOID:14330	Parkinson's_disease	PD	211	DOID:9255	Frontotemporal_dementia	FTD	115	-0.0769956	.	YES	-0.724096	0.469007	Smaller	.	0.690237
DOID:14330	Parkinson's_disease	PD	211	DOID:2377	Multiple_Sclerosis	MS	184	-0.244974	.	YES	-3.53485	0.000408006	Smaller	*	0.00198903
DOID:9255	Frontotemporal_dementia	FTD	115	DOID:2377	Multiple_Sclerosis	MS	184	-0.141513	.	YES	-1.79166	0.073188	Smaller	.	0.178396
CNSdis_MHdis
HDO.ID	Disease.long	Disease	N	HDO.ID.1	Disease.long.1	Disease.1	N.1	sAB	Separated	Overlap	zScore	pvalue	Separation.Overlap.than.chance	Bonferroni	q.value
DOID:10652	Alzheimer's_disease	AD	489	DOID:3312	Bipolar_disorder	BD	284	-0.192761	.	YES	-2.30219	0.0213243	Smaller	.	0.0665319
DOID:10652	Alzheimer's_disease	AD	489	DOID:12849	Autistic_disorder	AUT	201	-0.173596	.	YES	-3.10233	0.00192001	Smaller	.	0.00803714
DOID:10652	Alzheimer's_disease	AD	489	DOID:5419	Schizophrenia	SCH	657	-0.334102	.	YES	-5.15563	2.52779e-07	Smaller	***	2.19075e-06
DOID:10652	Alzheimer's_disease	AD	489	DOID:0060041	Autism_Spectrum_Disorder	ASD	204	-0.176919	.	YES	-3.09657	0.00195776	Smaller	.	0.00803714
DOID:10652	Alzheimer's_disease	AD	489	DOID:1059	Intellectual_Disability	ID	229	-0.0939542	.	YES	-0.392469	0.694712	Smaller	.	0.929215
DOID:1826	Epilepsy_syndrome	Epi	260	DOID:1059	Intellectual_Disability	ID	229	-0.189248	.	YES	-2.2106	0.0270635	Smaller	.	0.0811905
DOID:3312	Bipolar_disorder	BD	284	DOID:1826	Epilepsy_syndrome	Epi	260	-0.173725	.	YES	-1.67933	0.0930869	Smaller	.	0.207451
DOID:3312	Bipolar_disorder	BD	284	DOID:12858	Huntington's_disease	HD	79	0.126592	YES	.	1.59975	0.109654	larger	.	0.231163
DOID:3312	Bipolar_disorder	BD	284	DOID:14330	Parkinson's_disease	PD	211	-0.102764	.	YES	-0.288228	0.773172	Smaller	.	0.957261
DOID:3312	Bipolar_disorder	BD	284	DOID:9255	Frontotemporal_dementia	FTD	115	-0.0302373	.	YES	-0.251973	0.801062	Smaller	.	0.976294
DOID:3312	Bipolar_disorder	BD	284	DOID:2377	Multiple_Sclerosis	MS	184	-0.186188	.	YES	-2.49977	0.0124273	Smaller	.	0.0421448
DOID:12849	Autistic_disorder	AUT	201	DOID:1826	Epilepsy_syndrome	Epi	260	-0.212329	.	YES	-2.91162	0.00359564	Smaller	.	0.014023
DOID:12849	Autistic_disorder	AUT	201	DOID:12858	Huntington's_disease	HD	79	-0.0827591	.	YES	-1.50492	0.132344	Smaller	.	0.258071
DOID:12849	Autistic_disorder	AUT	201	DOID:14330	Parkinson's_disease	PD	211	-0.175279	.	YES	-1.98308	0.0473589	Smaller	.	0.123133
DOID:12849	Autistic_disorder	AUT	201	DOID:9255	Frontotemporal_dementia	FTD	115	-0.0247141	.	YES	0.355016	0.722578	larger	.	0.929215
DOID:12849	Autistic_disorder	AUT	201	DOID:2377	Multiple_Sclerosis	MS	184	-0.163756	.	YES	-1.80068	0.0717535	Smaller	.	0.178396
DOID:5419	Schizophrenia	SCH	657	DOID:1826	Epilepsy_syndrome	Epi	260	-0.210708	.	YES	-3.99769	6.39648e-05	Smaller	**	0.000332617
DOID:5419	Schizophrenia	SCH	657	DOID:12858	Huntington's_disease	HD	79	0.215178	YES	.	0.924004	0.355484	larger	.	0.554556
DOID:5419	Schizophrenia	SCH	657	DOID:14330	Parkinson's_disease	PD	211	-0.0646428	.	YES	-0.868086	0.385347	Smaller	.	0.589355
DOID:5419	Schizophrenia	SCH	657	DOID:9255	Frontotemporal_dementia	FTD	115	0.045653	YES	.	-1.21597	0.223997	Smaller	.	0.415995
DOID:5419	Schizophrenia	SCH	657	DOID:2377	Multiple_Sclerosis	MS	184	-0.123625	.	YES	-3.34399	0.000825822	Smaller	.	0.00378907
DOID:0060041	Autism_Spectrum_Disorder	ASD	204	DOID:1826	Epilepsy_syndrome	Epi	260	-0.209667	.	YES	-2.74831	0.00599037	Smaller	.	0.0222499
DOID:0060041	Autism_Spectrum_Disorder	ASD	204	DOID:12858	Huntington's_disease	HD	79	-0.082605	.	YES	-1.54254	0.122942	Smaller	.	0.245885
DOID:0060041	Autism_Spectrum_Disorder	ASD	204	DOID:14330	Parkinson's_disease	PD	211	-0.175453	.	YES	-1.99361	0.0461947	Smaller	.	0.123133
DOID:0060041	Autism_Spectrum_Disorder	ASD	204	DOID:9255	Frontotemporal_dementia	FTD	115	-0.0256229	.	YES	0.351289	0.725372	larger	.	0.929215
DOID:0060041	Autism_Spectrum_Disorder	ASD	204	DOID:2377	Multiple_Sclerosis	MS	184	-0.157176	.	YES	-1.66219	0.0964747	Smaller	.	0.209029
DOID:1059	Intellectual_Disability	ID	229	DOID:12858	Huntington's_disease	HD	79	0.0789944	YES	.	1.16378	0.244511	larger	.	0.42382
DOID:1059	Intellectual_Disability	ID	229	DOID:14330	Parkinson's_disease	PD	211	-0.0307991	.	YES	1.31811	0.187466	larger	.	0.356643
DOID:1059	Intellectual_Disability	ID	229	DOID:9255	Frontotemporal_dementia	FTD	115	-0.0846302	.	YES	-0.975744	0.329191	Smaller	.	0.534936
DOID:1059	Intellectual_Disability	ID	229	DOID:2377	Multiple_Sclerosis	MS	184	0.0125421	YES	.	2.06941	0.0385076	larger	.	0.107271
MHdis_MHdis
HDO.ID	Disease.long	Disease	N	HDO.ID.1	Disease.long.1	Disease.1	N.1	sAB	Separated	Overlap	zScore	pvalue	Separation.Overlap.than.chance	Bonferroni	q.value
DOID:3312	Bipolar_disorder	BD	284	DOID:12849	Autistic_disorder	AUT	201	-0.528064	.	YES	-10.4507	1.45494e-25	Smaller	***	3.78285e-24
DOID:3312	Bipolar_disorder	BD	284	DOID:5419	Schizophrenia	SCH	657	-0.594246	.	YES	-15.3464	3.74132e-53	Smaller	***	1.45912e-51
DOID:3312	Bipolar_disorder	BD	284	DOID:0060041	Autism_Spectrum_Disorder	ASD	204	-0.519613	.	YES	-10.2222	1.5776e-24	Smaller	***	3.07631e-23
DOID:3312	Bipolar_disorder	BD	284	DOID:1059	Intellectual_Disability	ID	229	-0.118638	.	YES	-0.514185	0.607122	Smaller	.	0.845635
DOID:12849	Autistic_disorder	AUT	201	DOID:5419	Schizophrenia	SCH	657	-0.359235	.	YES	-9.61438	6.95302e-22	Smaller	***	1.08467e-20
DOID:12849	Autistic_disorder	AUT	201	DOID:0060041	Autism_Spectrum_Disorder	ASD	204	-1.70868	.	YES	-35.7315	1.28384e-279	Smaller	***	1.0014e-277
DOID:12849	Autistic_disorder	AUT	201	DOID:1059	Intellectual_Disability	ID	229	-0.32696	.	YES	-5.36669	8.01962e-08	Smaller	***	7.81913e-07
DOID:5419	Schizophrenia	SCH	657	DOID:0060041	Autism_Spectrum_Disorder	ASD	204	-0.356822	.	YES	-9.32458	1.11428e-20	Smaller	***	1.44856e-19
DOID:5419	Schizophrenia	SCH	657	DOID:1059	Intellectual_Disability	ID	229	-0.136605	.	YES	-2.45863	0.0139468	Smaller	.	0.0453271
DOID:0060041	Autism_Spectrum_Disorder	ASD	204	DOID:1059	Intellectual_Disability	ID	229	-0.329106	.	YES	-5.4543	4.91652e-08	Smaller	***	5.4784e-07
